# The fatty acid synthesis pathway is a checkpoint for lipoteichoic acid synthesis in *Staphylococcus aureus*

**DOI:** 10.64898/2026.04.06.715823

**Authors:** Paprapach Wongdontree, Clara Louche, Julien Dairou, Vincent Leguillier, Christine Péchoux, Bastien Prost, Myriam Gominet, Karine Gloux, Patrick Trieu-Cuot, Audrey Solgadi, Alexandra Gruss, Jamila Anba-Mondoloni

## Abstract

Bacterial membranes comprise diverse lipids whose proportions vary according to environmental conditions. How cells direct lipid flux toward specific products remains unclear. We address this question in the human pathogen *Staphylococcus aureus*, where multiple lipid products compete for a common precursor, the major phospholipid, phosphatidylglycerol (PG). One product, lipoteichoic acid (LTA), is essential for cell division, envelope homeostasis, and virulence. Lipids and metabolites were quantified to identify factors that prioritize LTA synthesis over the other PG-derived products. We identify upstream fatty acid synthesis (FASII) pathway as a key control point for LTA production. Inhibition of FASII by antibiotics or gene inactivation causes LTA depletion. FASII inhibition similarly affects LTA in *Streptococcus agalactiae*, suggesting conservation of this LTA control strategy. Changes in membrane fatty acids do not account for LTA depletion. Instead, we show that FASII inhibition causes a drop in intracellular glycerophosphate (GroP), a precursor for both PG and LTA. Under these conditions of GroP limitation, PG flux favors production of a non-GroP lipid, cardiolipin. Moreover, combined inhibition of FASII and WTA blocks *S. aureus* growth, confirming the lethality of depleting LTA and WTA simultaneously. This study resolves how *S. aureus* manages phospholipid flux, by prioritizing the synthesis of GroP-rich LTA or of non-GroP-containing lipids according to FASII-controlled GroP availability.
