## Supplementary material for "The fatty acid synthesis pathway is a checkpoint for lipoteichoic acid synthesis in *Staphylococcus aureus*": Source file for Fig. 2A

### Sheet: Title page
The Fatty Acid Synthesis Pathway is a Checkpoint for Lipoteichoic Acid Synthesis in Staphylococcus aureus
Paprapach Wongdontree, Clara Louche, Julien Dairou, Vincent Leguillier, Christine Péchoux, Bastien Prost, Myriam Gominet, Karine Gloux, Patrick Trieu-Cuot, Audrey Solgadi, Alexandra Gruss, Jamila Anba-Mondoloni
Related to Fig. 2A.

### Sheet: TEM Envelope thickness
Envelope thickness in nanometers of S. aureus JE2 grown in SerFA, SerFA-AFN1252 for 6 h, or SerFA-AFN1252 for 10 h. Related to Fig. 2A.
SerFA	SerFA-AFN1252 6h	SerFA-AFN1252 AD 10h		From GraphPad Prism 9.5.1
34.091	39.082	31.605
31.509	36.957	29.392
30.484	49.9	37.026
31.038	41.423	30.201
29.744	41.974	28.211
31.703	44.016	31.353
30.201	42.301	25.221
24.336	39.237	28.978
31.742	38.615	26.536
29.75	34.381	27.611
24.243	41.362	31.736
24.614	40.586	31.307
30.035	43.243	28.583
28.958	43.478	30.537
31.065	39.316	33.046
30.528	47.96	29.427
26.696	44.136	25.608
31.126	44.884	27.611
27.117	44.314	30.534
38.718	43.061	27.419
27.498	39.682	26.091
27.128	37.535	29.95
31.902	35.774	26.96
25.419	48.649	39.222
25.056	44.605	27.693
26.447	50.793	25.12
25.478	44.816	27.46
30.05	45.144	29.16
25.578	37.143	27.84
25.832	37.232	24.114
27.062	38.852	30.185
30.943	46.795	28.033
25.12	56.842	28.607
32.675	40.085	25.685
27.992	41.339	25.891
31.617	38.976	28.164
29.182	41.339	31.548
27.377	42.711	26.692
32.315	48.765	33.588
28.261	54.001	28.002
26.96	52.738	25.277
26.35	44.953	28.043
29.153	45.958	35.811
24.223	37.866	32.874
27.291	36.076	35.853
28.391	30.028	30.05
27.816	38.507	23.402
21.709	40.712	34.482
28.261	48.482	28.354
29.826	37.928	31.811
23.917	41.884	31.742
23.011	54.9	34.521
29.366	51.829	22.31
29.801	46.53	30.285
26.278	40.586	36.687
26.181	43.533	29.984
28.002	41.76	32.493
33.647	52.522	26.278
31.766	55.613	32.08
29.443	50.42	33.8
27.676	39.568	34.1
29.556	46.4	33.782
27.857	48.141	26.468
33.768	46.554	29.568
25.296	44.791	29.861
28.712	41.361	27.948
28.381	40.038	32.49
31.247	36.956	27.222
28.311	29.366	32.177
25.872	33.089	31.988
24.8	38.322	31.117
33.2	31.331	34.102
31.2	30.992	24.995
	40.444	25.92
	39.603	31.22
	36.913	30.135
	33.523	29.392
	37.391	24.336
	34.193	31.004
	43.219	26.96
	46.505
	42.176
	40.498
	43.559
	44.35
	48.419
	44.785
	49.292
	51.168
28.6013	42.5514	29.6609
3.03462	5.84891	3.3964
NT	AD 6h	AD 10h
28.6013	42.5514	29.6609
3.03462	5.84891	3.3964
1.98642e-41	5.15257e-38	0.0433213
		0.0216606
