## Supplementary material for "The fatty acid synthesis pathway is a checkpoint for lipoteichoic acid synthesis in *Staphylococcus aureus*": Source file for Fig. 2B

### Sheet: Title page
The Fatty Acid Synthesis Pathway is a Checkpoint for Lipoteichoic Acid Synthesis in Staphylococcus aureus
Paprapach Wongdontree, Clara Louche, Julien Dairou, Vincent Leguillier, Christine Péchoux, Bastien Prost, Myriam Gominet, Karine Gloux, Patrick Trieu-Cuot, Audrey Solgadi, Alexandra Gruss, Jamila Anba-Mondoloni
Related to Fig. 2B.

### Sheet: Permeability data
Min	Non-treatedexpo			Anti-FASII treatedexpo			Non-treatedstat			Anti-FASII treatedstat
0	324	379	333	305	328	326	164	161	163	200	206	211
1	325	397	344	342	333	338	170	168	177	210	210	212
2	329	403	350	343	361	353	158	163	168	243	208	214
3	343	408	346	331	361	356	174	173	167	226	226	218
4	356	407	350	363	378	350	169	168	171	247	233	239
5	353	427	362	355	349	349	172	179	178	247	234	235
6	355	434	353	345	363	366	184	184	182	241	248	247
7	363	428	354	378	392	380	193	178	161	242	254	264
8	381	444	364	376	399	377	192	180	178	256	261	250
9	364	462	366	378	414	388	194	192	191	283	272	271
10	387	474	367	394	412	408	185	198	185	274	270	274
11	376	472	383	402	433	414	199	205	191	292	270	264
12	387	489	376	412	439	428	184	195	189	278	279	260
13	402	504	377	426	467	418	199	202	193	305	302	257
14	405	504	389	426	458	410	198	199	203	326	298	291
15	402	485	394	440	457	432	209	211	198	286	301	278
16	401	520	403	449	461	460	204	211	202	309	314	303
17	420	522	430	460	475	460	196	210	213	333	318	296
18	415	552	423	487	497	455	214	219	204	319	319	308
19	419	546	436	478	499	472	215	209	205	338	328	293
20	418	532	416	494	494	454	214	224	214	326	338	321
21	451	558	446	497	527	465	232	229	206	350	329	315
22	449	558	436	499	505	477	218	222	210	346	333	303
23	436	571	443	514	532	483	216	224	225	348	362	334
24	460	570	443	533	523	498	220	234	224	355	360	315
25	462	591	443	529	554	492	238	244	210	355	360	325
26	481	567	452	543	538	507	218	234	228	357	365	318
27	461	608	459	566	538	497	233	241	233	363	360	333
28	477	599	457	554	537	506	231	249	223	352	364	325
29	494	590	450	566	549	545	231	249	235	380	378	330
30	481	628	467	542	555	521	248	247	231	374	381	346
31	498	631	477	555	568	544	254	256	239	369	382	362		Black arrow indicates the time point shown in Fig. 2B.
32	507	627	480	548	563	539	244	245	229	379	380	332
33	493	659	490	581	592	551	237	247	234	380	405	350
34	509	613	476	561	592	546	246	255	256	403	387	341
35	526	641	493	595	602	558	252	260	242	379	399	335
36	506	659	504	544	595	549	249	271	254	399	400	346
37	533	657	492	541	592	554	261	259	240	415	407	371
38	516	681	484	548	606	572	262	277	255	408	419	372
39	497	685	499	579	617	573	268	276	260	393	416	377
40	534	678	520	545	622	542	259	266	247	426	411	379
41	527	690	513	571	653	582	263	281	266	403	426	361
42	567	680	520	587	629	582	266	284	264	428	411	379
43	543	679	523	610	635	583	267	297	247	404	431	379
44	561	688	511	603	639	586	266	275	262	408	435	367
45	550	709	526	605	642	576	279	292	264	420	449	378
46	560	717	525	591	652	622	282	293	272	411	439	390
47	548	719	537	611	657	581	275	280	277	425	453	387
48	561	725	546	618	664	623	273	295	268	439	461	396
49	562	734	508	632	678	617	282	292	269	437	452	394
50	555	722	549	597	662	598	290	293	267	445	450	409
51	558	757	558	626	654	626	279	296	280	430	456	426
52	552	737	536	626	667	628	300	303	282	451	488	391
53	578	736	530	660	669	626	289	310	279	460	473	396
54	587	721	541	627	670	628	295	308	285	460	483	420
55	578	724	536	649	683	613	285	299	290	470	477	412
56	580	748	536	637	688	625	297	311	293	457	488	401
57	602	735	557	636	668	638	294	312	293	484	465	413
58	595	754	551	636	679	615	286	299	287	477	479	409
59	601	775	580	634	713	645	288	301	308	464	510	414
