## Supplementary material for "The fatty acid synthesis pathway is a checkpoint for lipoteichoic acid synthesis in *Staphylococcus aureus*": Source file for Fig. 6B and 6C

### Sheet: Title page
The Fatty Acid Synthesis Pathway is a Checkpoint for Lipoteichoic Acid Synthesis in Staphylococcus aureus
Paprapach Wongdontree, Clara Louche, Julien Dairou, Vincent Leguillier, Christine Péchoux, Bastien Prost, Myriam Gominet, Karine Gloux, Patrick Trieu-Cuot, Audrey Solgadi, Alexandra Gruss, Jamila Anba-Mondoloni
Related to Fig. 6B and 6C.

### Sheet: ATP detection
ATP measurement. Related to Fig. 6B.
BacTiter-Glo™ Promega test assay following manufacturer instructions.
Start OD =0.025 on 29/11/23
	conditions	NT1	NT2	NT3	NT4	NT5	AD1	AD2	AD3	AD4	AD5	11-Glo	12
Exponential phase OD ~ 2	Culture	25064281	21161583	23923034	23701104	28888041	30549188	30345475	31972230	30605309	27728369	13959	1038	PBS
												9119	1078	SFA
Stationary phase OD ~ 9	Culture	31157394	27912593	37778388	28012566	42461956	29769268	30924913	36745703	39274845	33983968
	ATP standard curve
		1e-12	1e-11	1e-10	1e-09	1e-08	1e-07	1e-06	1e-05	0.0001
	G SerFA	2648	3168	3238	9199	49873	399374	3419993	21417226	74068184
	H BHI	9659	9689	11449	17650	69027	594472	5275290	34428916	113427626
	Noted 0;001 is over reading
Presented data : background subtracted
	OD600 ~3h	2.34	2.32	2.28	2.24	2.04	2	1.84	2.24	2.06	2.24
	conditions	NT1	NT2	NT3	NT4	NT5	AD1	AD2	AD3	AD4	AD5
Exponential phase OD ~ 2	Whole culture	25055162	21152464	23913915	23691985	28878922	30540069	30336356	31963111	30596190	27719250
	OD600 ~6h	9.48	9.62	8.42	9.76	8.78	8.86	9.38	8.96	8.7	9.42
	conditions	NT1	NT2	NT3	NT4	NT5	AD1	AD2	AD3	AD4	AD5
Stationary phase OD ~ 9	Whole culture	31148275	27903474	37769269	28003447	42452837	29760149	30915794	36736584	39265726	33974849

### Sheet: GroP detection
GroP measurements. Related to Fig. 6C.
NT, non-treated JE2, AD, FASIIbypass
					Combined assays (yellow test Jan 16, blue test April 26)
Jan 16 2025	Repeat	GroP raw values	Normalized to NT					Normalized to NT			Combined	Std dev	t test NT to AD
NT	1	25387448	1		NT	1	25387448	1		NT	1	0	0.00401027
NT	2	29320461	1		NT	2	29320461	1		AD	0.634744	0.168474
NT	3	25069328	1		NT	3	25069328	1
AD	1	20868017	0.821982		NT	4	1192510	1
AD	2	20395389	0.695603		NT	5	1345250	1
AD	3	16929649	0.675313		NT	6	1426820	1
					AD	1	20868017	0.821982
					AD	2	20395389	0.695603
April 26 2024					AD	3	16929649	0.675313
NT	4	1192510	1		AD	4	987100	0.82775
NT	5	1345250	1		AD	5	605050	0.449768
NT	6	1426820	1		AD	6	649150	0.454963
AD	4	987100	0.82775
AD	5	605050	0.449768
AD	6	649150	0.454963
